# Functional Category-Specific Intolerance Reflects Genic Function and Clinical Relevance

**DOI:** 10.1101/2025.09.24.678298

**Authors:** Yuncheng Duan, Constantine Stavrianidis, Grace Tzun-Wen Shaw, Christopher Sottolano, Ramakrishnan Rajagopalan, Tanaya Jadhav, Grace E. Rhodes, Tristan J. Hayeck, Andrew S. Allen

## Abstract

A key problem in genetics is associating variants with disease phenotypes. In aid of this, much progress has been made in quantifying the functional impact of individual variants on the gene product it codes for. However, the intolerance of the sequence in which those variants are found to functional variation is also a key determinant of whether a deleterious variant is pathogenic or not. Previous approaches to estimating genic intolerance have combined functional variant types, i.e., missense, loss-of-function, etc., or restricted analyses to only one type, i.e., pLI, missense-Z etc. Here we take a different approach and jointly model patterns of intolerance across multiple functional variant types. We refer to this approach as CATMINT. We show that CATMINT is competitive with previous gene level intolerance metrics in predicting disease relevant genes, with CATMINT ranking among the top performing scores across differing types of genes. However, perhaps more exciting is that CATMINT enables variant category specific intolerance estimation, revealing distinct functional profiles across genes/gene families. Analysis of ClinVar data shows that CATMINT intolerance patterns in disease genes recapitulate patterns of pathogenic variants within those genes, supporting the utility of category-specific intolerance in clinical variant interpretation. Further, we use the statistical framework utilized by CATMINT to conduct power analyses, allowing us to classify genes according to the power those genes have to detect intolerance. This allows us, for example, to identify genes that are underpowered and undetected, but may nevertheless be highly intolerant. Together, these results define a framework for understanding how selective pressures shape gene-specific sensitivity to different classes of mutation, improving the resolution of variant interpretation and gene prioritization in clinical and functional genomics.
