## Supplementary material for "Functional Category-Specific Intolerance Reflects Genic Function and Clinical Relevance": Supplementary_Data_2_SGF_results_HM_SGF_only.xlsx

### Sheet: SGF_results_HM_SGF_only
SGF_ID	SuperGF	GF_ID	GeneFamily	N_gene	N_geneInGeneFamily	%(Top10%_zscore_COC)	%(Top10%_zscore_BDM)	%(Top10%_zscore_PDM)	%(Top10%_zscore_LOF)
1232	Bromodomain containing			22	42	0.0909091	0.181818	0.727273	0.727273
1959	HECT domain containing			22	28	0	0.409091	0.545455	0.5
1504	Spliceosomal A complex			22	44	0.0909091	0.545455	0.5	0.454545
484	Chromatin modifying enzymes			54	75	0.0740741	0.166667	0.481481	0.537037
282	Glutamate receptors			25	26	0.04	0.28	0.48	0.36
71	Nuclear hormone receptors			37	49	0.027027	0.108108	0.459459	0.108108
1368	Iron (II) and 2-oxoglutarate dependent oxygenases			22	33	0.0454545	0.0909091	0.454545	0.363636
183	Potassium channels			63	79	0.0634921	0.285714	0.428571	0.142857
652	Mitogen-activated protein kinase cascade			43	60	0.0232558	0.162791	0.418605	0.232558
1625	AGC family kinases			53	58	0.0188679	0.207547	0.415094	0.226415
1167	DNA helicases			29	33	0.0344828	0.206897	0.413793	0.241379
1508	Spliceosomal Bact complex			35	56	0.0285714	0.342857	0.4	0.285714
1168	RNA helicases			59	76	0.0508475	0.254237	0.389831	0.288136
320	Receptor kinases			62	70	0.0483871	0.112903	0.387097	0.467742
161	Ligand gated ion channels			60	78	0.0666667	0.233333	0.383333	0.2
1166	Helicases			90	110	0.0444444	0.233333	0.377778	0.244444
1520	Minor spliceosome			22	38	0.0454545	0.363636	0.363636	0.318182
182	Calcium channels			40	43	0.075	0.125	0.35	0.275
1510	Spliceosomal C complex			52	79	0.0576923	0.307692	0.346154	0.230769
1507	Spliceosomal B complex			52	84	0.0576923	0.384615	0.346154	0.307692
321	Receptor tyrosine kinases			52	58	0.0576923	0.0769231	0.346154	0.5
1516	Spliceosomal P complex			50	76	0.04	0.3	0.34	0.24
294	Ion channels by gating mechanism			190	238	0.0631579	0.184211	0.331579	0.173684
1399	SET domain containing			46	52	0.0434783	0.195652	0.326087	0.413043
292	Ion channels by channel type			157	220	0.0828025	0.184713	0.324841	0.146497
814	Serine/threonine phosphatases			34	41	0.0294118	0.176471	0.323529	0.0588235
780	Tudor domain containing			28	37	0.0714286	0.142857	0.321429	0.357143
253	Calcium voltage-gated channel subunits			25	26	0.04	0.16	0.32	0.32
617	Kelch like			35	42	0.114286	0.228571	0.314286	0.0571429
1518	Major spliceosome			96	147	0.0625	0.333333	0.3125	0.239583
414	P-type ATPases			29	41	0.0689655	0.137931	0.310345	0.172414
177	Ion channels			244	330	0.0696721	0.180328	0.307377	0.147541
178	Voltage-gated ion channels			123	150	0.0569106	0.146341	0.300813	0.154472
622	Kinesins			40	46	0.15	0.175	0.3	0.3
861	BTB domain containing			112	134	0.107143	0.205357	0.294643	0.160714
532	Myb/SANT domain containing			45	54	0.0222222	0.177778	0.288889	0.488889
1492	Armadillo like helical domain containing			288	334	0.0659722	0.21875	0.288194	0.378472
2127	PAS domain containing			21	34	0	0.047619	0.285714	0.428571
496	Cyclin dependent kinases			22	26	0.181818	0.318182	0.272727	0.136364
725	RNA binding motif containing			92	212	0.0326087	0.326087	0.271739	0.336957
1458	Non-receptor tyrosine kinases			30	32	0.1	0.166667	0.266667	0.233333
413	AAA ATPases			49	58	0.0408163	0.142857	0.265306	0.142857
168	Amine receptors			34	45	0.0882353	0.117647	0.264706	0
412	ATPases			102	135	0.0588235	0.186275	0.254902	0.117647
362	WD repeat domain containing			242	274	0.053719	0.177686	0.252066	0.190083
1506	tri-snRP complex			24	34	0.0833333	0.333333	0.25	0.25
996	Deubiquinating enzymes			69	99	0.0144928	0.101449	0.246377	0.246377
278	Chloride channels			29	36	0.137931	0.137931	0.241379	0.0689655
741	SH2 domain containing			60	101	0.05	0.166667	0.233333	0.166667
823	C2 domain containing			114	168	0.0438596	0.114035	0.22807	0.27193
1171	SCF complex			71	75	0.028169	0.183099	0.225352	0.140845
760	Sterile alpha motif domain containing			71	88	0.084507	0.0704225	0.225352	0.295775
1838	Small nucleolar RNA host genes			80	181	0.025	0.2375	0.225	0.3625
557	F-boxes			68	72	0.0294118	0.161765	0.220588	0.147059
1061	Mediator complex			28	33	0.214286	0.25	0.214286	0.142857
703	Protein phosphatases			105	136	0.0571429	0.12381	0.209524	0.152381
681	Phosphodiesterases			24	24	0.0416667	0.125	0.208333	0
504	DENN domain containing			24	28	0	0.166667	0.208333	0.375
1690	MicroRNA host genes			687	931	0.0596798	0.14556	0.202329	0.199418
1670	Adaptor related protein complexes			25	28	0.04	0.16	0.2	0.04
656	Myosin heavy chains			36	40	0.0277778	0.0833333	0.194444	0.333333
1752	IPT domain containing			26	31	0	0.115385	0.192308	0.384615
26	Zinc fingers			1070	1553	0.0663551	0.123364	0.190654	0.2
682	Pleckstrin homology domain containing			133	207	0.0451128	0.112782	0.18797	0.210526
790	Adhesion G protein-coupled receptors			27	33	0.037037	0.148148	0.185185	0.296296
1146	GRAM domain containing			22	28	0.0909091	0.0454545	0.181818	0.136364
705	Class I classical Cys-based phosphatases			61	83	0.0655738	0.0983607	0.180328	0.213115
1958	Rho guanine nucleotide exchange factors			67	84	0.0298507	0.0597015	0.179104	0.268657
690	Proteasome			29	45	0.0689655	0.172414	0.172414	0.0689655
403	Ankyrin repeat domain containing			192	251	0.0520833	0.109375	0.171875	0.161458
467	Phospholipases			35	42	0.171429	0.114286	0.171429	0.114286
555	Fibronectin type III domain containing			119	160	0.0504202	0.0420168	0.168067	0.252101
1961	Protein coat complexes			42	48	0.047619	0.142857	0.166667	0.190476
1398	Methyltransferase families			163	192	0.104294	0.122699	0.165644	0.177914
18	Major cadherins			31	32	0.16129	0	0.16129	0.290323
726	RNA polymerase subunits			25	34	0.12	0.2	0.16	0.08
2058	7BS protein methyltransferases			32	36	0.03125	0.09375	0.15625	0.03125
537	Dyneins			33	38	0.0606061	0.121212	0.151515	0.212121
1076	Phosphatases			172	223	0.0639535	0.122093	0.145349	0.122093
201	Lipid like receptors			28	33	0.0714286	0.142857	0.142857	0
535	DNA polymerases			21	25	0	0.047619	0.142857	0.0952381
1410	Ig-like cell adhesion molecule family			79	119	0.113924	0.0506329	0.139241	0.101266
901	Metzincin metallopeptidases			58	78	0	0.0344828	0.137931	0.189655
1220	PDZ domain containing			91	152	0.0659341	0.043956	0.131868	0.263736
1022	Autophagy related			24	33	0.0833333	0.0833333	0.125	0.0833333
2059	7BS DNA/RNA methyltransferases			40	50	0.2	0.15	0.125	0.125
536	Dyneins, axonemal			24	29	0.0416667	0.125	0.125	0.208333
2104	Metallopeptidases			74	97	0.0405405	0.0405405	0.121622	0.162162
263	G protein-coupled receptors, Class B secretin-like			42	48	0.0714286	0.142857	0.119048	0.190476
694	Protein phosphatase 1 regulatory subunits			144	181	0.0555556	0.0833333	0.118056	0.256944
1400	Seven-beta-strand methyltransferase motif containing			103	123	0.116505	0.0970874	0.116505	0.0776699
1179	Sushi domain containing			43	57	0.116279	0.0697674	0.116279	0.209302
473	Cyclins			26	31	0.0384615	0.0384615	0.115385	0.0769231
59	Tripartite motif family			52	95	0.0769231	0.0769231	0.115385	0.0961538
1051	Nucleoporins			26	30	0.0384615	0.115385	0.115385	0.423077
417	ATP binding cassette transporters			44	51	0.181818	0.136364	0.113636	0.136364
1218	LIM domain containing			53	73	0.113208	0.0754717	0.113208	0.0566038
589	Immunoglobulin superfamily domain containing			341	494	0.131965	0.0674487	0.111437	0.129032
711	Dual specificity phosphatases			29	44	0.103448	0.137931	0.103448	0.103448
1484	SSU processome			50	64	0.04	0.08	0.1	0.14
424	Glycosyltransferases			167	211	0.0898204	0.101796	0.0958084	0.0359281
570	Proteoglycans			32	38	0.03125	0.09375	0.09375	0.1875
565	General transcription factors			33	40	0	0.212121	0.0909091	0.121212
1293	FERM domain containing			33	50	0.0606061	0.030303	0.0909091	0.333333
516	Homeoboxes			180	343	0.0666667	0.0277778	0.0888889	0.0666667
863	EF-hand domain containing			159	231	0.106918	0.081761	0.0880503	0.0754717
721	Rho GTPase activating proteins			35	50	0.0571429	0	0.0857143	0.2
1292	AH/BAR superfamily			61	82	0.0819672	0.0491803	0.0819672	0.0983607
490	Collagens			37	46	0	0.0540541	0.0810811	0.162162
752	Solute carriers			383	432	0.185379	0.0966057	0.0809399	0.0208877
594	Immunoglobulin like domain containing			101	172	0.138614	0.029703	0.0792079	0.0792079
16	Cadherins			77	122	0.0909091	0.025974	0.0779221	0.233766
597	Integrins			26	27	0.153846	0.0769231	0.0769231	0.0769231
769	Tetratricopeptide repeat domain containing			91	114	0.0879121	0.0879121	0.0769231	0.0879121
1932	Transforming growth factor beta superfamily			27	34	0.0740741	0.111111	0.0740741	0.037037
492	Complement system			42	56	0.166667	0.0714286	0.0714286	0.0952381
139	G protein-coupled receptors			478	1405	0.194561	0.108787	0.0711297	0.0313808
2054	7TM proteins			488	1418	0.194672	0.108607	0.0696721	0.0307377
471	CD molecules			290	394	0.137931	0.0689655	0.0689655	0.0689655
506	Basic leucine zipper proteins			44	53	0.0227273	0.0681818	0.0681818	0.0227273
1471	Tetraspan junctional complex superfamily			62	88	0.177419	0.0967742	0.0645161	0
1729	Ribosomal biogenesis factors			79	103	0.0379747	0.0506329	0.0632911	0.126582
1650	Glycoside hydrolases			69	89	0.0869565	0.0434783	0.057971	0.0869565
140	G protein-coupled receptors, Class A rhodopsin-like			394	1160	0.213198	0.101523	0.0558376	0.00761421
1066	Lipid phosphatases			37	45	0.027027	0.0810811	0.0540541	0.135135
821	Sulfotransferases			39	52	0.128205	0.153846	0.0512821	0.025641
358	Ras small GTPase superfamily			100	159	0.1	0.14	0.05	0
582	Heat shock proteins			60	97	0.15	0.1	0.05	0.1
743	Short chain dehydrogenase/reductase superfamily			61	77	0.163934	0.0655738	0.0491803	0.0163934
548	FA complementation groups			21	22	0.047619	0.047619	0.047619	0
666	NLR family			21	25	0.142857	0.047619	0.047619	0
754	Sorting nexins			21	29	0.047619	0.047619	0.047619	0.047619
1416	Transposable element derived genes			65	111	0.0769231	0.107692	0.0461538	0.107692
420	Basic helix-loop-helix proteins			87	109	0.0229885	0.0114943	0.045977	0.091954
1298	C-type lectin domain containing			66	86	0.166667	0.0454545	0.0454545	0.0909091
1491	Cilia and flagella associated			68	78	0.132353	0.0882353	0.0441176	0.0735294
508	Forkhead boxes			23	49	0.130435	0.173913	0.0434783	0.130435
396	A-kinase anchoring proteins			23	30	0	0.130435	0.0434783	0.434783
4	Abhydrolase domain containing			25	26	0.08	0.12	0.04	0
782	Tumor necrosis factor receptor superfamily			25	29	0.08	0	0.04	0
220	Peptide receptors			50	59	0.16	0.08	0.04	0
454	Blood group antigens			25	41	0.24	0.12	0.04	0.04
1411	Gag like LTR retrotransposon derived genes			51	86	0.0588235	0.0588235	0.0392157	0.0980392
921	Immunophilins			28	37	0.107143	0.0357143	0.0357143	0.0357143
922	Peptidylprolyl isomerases			28	39	0.107143	0.0357143	0.0357143	0.0357143
517	ANTP class homeoboxes			87	119	0.045977	0.0114943	0.0344828	0
542	Receptor ligands			268	388	0.104478	0.0858209	0.0335821	0.0261194
602	Interleukin receptors			30	41	0.133333	0.0333333	0.0333333	0
862	Cytochrome P450s			34	113	0.0882353	0.117647	0.0294118	0
870	Minor histocompatibility antigens			36	51	0.0555556	0.0277778	0.0277778	0.111111
130	Aminoacyl tRNA synthetases			37	37	0.027027	0	0.027027	0
639	Mitochondrial respiratory chain complexes			54	84	0.111111	0.0555556	0.0185185	0
1902	Neuropeptides			62	70	0.112903	0.0967742	0.016129	0
40	Acyl-CoA synthetase family			23	27	0	0.0434783	0	0
615	Intraflagellar transport complexes			28	32	0.0357143	0.0357143	0	0
389	RAS type GTPase family			24	35	0.0416667	0	0	0
1354	Epidermal differentiation complex			23	63	0.0434783	0	0	0
646	Mitochondrial ribosomal proteins			66	79	0.106061	0.030303	0	0
607	Intermediate filaments			55	73	0.109091	0.0363636	0	0
1054	Ribosomal proteins			73	168	0.109589	0.0547945	0	0
640	Mitochondrial complex I: NADH:ubiquinone oxidoreductase subunits			27	37	0.111111	0.037037	0	0
645	Mitochondrial respiratory chain complex assembly factors			53	67	0.113208	0.0377358	0	0
1124	SNAREs			26	39	0.115385	0.115385	0	0
1404	Scavenger receptor cysteine rich domain containing			26	28	0.115385	0.0384615	0	0
1226	LY6/PLAUR domain containing			34	35	0.117647	0.0882353	0	0
1253	Scavenger receptors			25	27	0.12	0	0	0
1626	MARVEL domain containing			21	28	0.142857	0	0	0
1109	Keratins			41	55	0.146341	0.0487805	0	0
739	Serpin peptidase inhibitors			31	37	0.16129	0	0	0
890	Selenoproteins			21	25	0.190476	0.047619	0	0
768	Tetraspanins			31	33	0.225806	0.129032	0	0
141	Olfactory receptors			160	868	0.31875	0.06875	0	0
501	Defensins			23	68	0.391304	0.26087	0	0
738	Serine proteases			51	62	0.156863	0.0392157	0	0.0196078
1641	C1q domain containing			29	33	0.0689655	0.0689655	0	0.0344828
1321	M14 carboxypeptidases			28	28	0.178571	0.142857	0	0.0357143
19	Protocadherins			29	73	0.0344828	0.0344828	0	0.0689655
554	Fibrinogen C domain containing			25	25	0.12	0	0	0.08
