## Supplementary material for "Functional Category-Specific Intolerance Reflects Genic Function and Clinical Relevance": Supplementary_Data_3_GoF_candidate_low_and_high_pLI_clinvar_and_zscores.xlsx

### Sheet: GoF_candidate_zscores
Table Sx: Intolerance zscores of GoF candidate genes with high and low pLI
	GoF candidate with high pLI
	gene_name	delta_COC	delta_BDM	delta_PDM	delta_LOF	zscore_COC	zscore_BDM	zscore_PDM	zscore_LOF	label	lof_count	missense_count	zscore_PDM-LOF
	KCNH1	-0.0150055	-0.221462	-0.778367	-0.860394	-0.1635	-2.75464	-7.58347	-3.8394	high	0	22	-2.97844
	KCND3	0.098509	-0.0898634	-0.916965	-3.15713	0.921414	-0.920901	-7.139	-3.18027	high	0	19	-2.88042
	KCNA2	0.107527	-0.257234	-1.12701	-1.07699	0.770327	-1.92575	-7.47946	-3.35263	high	1	26	-3.39495
	RIT1	0.192297	0.145658	-0.482372	-1.261	0.912754	0.811549	-2.37188	-2.66765	high	1	31	0.244104
	SKI	0.173903	-0.0693011	-0.433844	-0.657498	2.28858	-1.03386	-4.53174	-2.91555	high	0	17	-1.24123
	GNB1	0.179253	-0.511572	-1.24829	-2.89175	1.29069	-3.84158	-6.93676	-2.92145	high	5	32	-2.92501
	SOS1	0.204943	0.0752928	-0.387371	-1.63555	2.44538	1.05592	-4.70356	-6.88623	high	0	56	1.72596
	ACVR1	0.0735658	0.0169907	-0.388616	-0.264211	0.569204	0.152253	-3.11112	-1.21258	high	0	11	-1.6445
	RAF1	0.134534	-0.0160743	-0.674165	-1.46199	1.23235	-0.172241	-5.92611	-4.48835	high	0	44	-1.11489
	KIT	0.157245	0.0150444	-0.500092	-1.35683	1.74087	0.186845	-5.32198	-4.39276	high	16	49	-0.718265
	PDGFRB	0.0762413	-0.0216	-0.255587	-0.668844	0.971774	-0.309294	-3.24115	-3.43378	high	0	13	0.155221
	FBN2	0.028306	0.0368371	-0.311153	-1.12857	0.55497	0.836962	-6.21772	-8.25121	high	17	49	1.62369
	GABRA1	0.11653	-0.219428	-1.23649	-1.28161	0.882033	-1.81343	-7.78907	-3.28717	high	3	37	-3.4728
	GABRB2	0.149226	-0.183615	-1.1145	-1.12235	1.18127	-1.58247	-7.30829	-3.23342	high	0	32	-3.19166
	MAP3K7	0.0907453	-0.118431	-0.763403	-0.880432	0.75936	-1.21738	-5.54441	-3.34545	high	1	14	-1.72916
	CDK13	0.144882	-0.0440555	-0.632897	-1.22423	2.18555	-0.823073	-7.88144	-6.39934	high	8	26	-1.13125
	EZH2	0.189747	-0.363903	-0.774192	-1.80527	1.82611	-3.81945	-7.15896	-5.01147	high	2	35	-1.64216
	IKZF1	0.109735	0.0907952	-0.50694	-1.39443	0.945658	0.899374	-4.47339	-3.61392	high	3	16	-0.662558
	GARS1	0.203497	0.0478429	-0.262773	-0.240716	2.01605	0.558114	-2.55794	-1.25525	high	0	26	-1.08815
	ABL1	0.173653	-0.0400561	-0.591724	-1.96473	2.27362	-0.59599	-7.02722	-5.49507	high	1	41	-1.14765
	BICD2	0.223343	0.00153781	-0.226441	-0.628553	2.46141	0.0184554	-2.44394	-2.61454	high	0	24	0.137909
	VCP	0.164256	-0.66365	-1.6005	-2.45654	1.65514	-6.69456	-12.6985	-4.87921	high	0	27	-5.79115
	FGFR2	-0.00300311	-0.126785	-0.787895	-1.06893	-0.0316383	-1.52633	-7.40664	-4.34795	high	6	89	-2.4047
	RBM20	0.0224672	0.127913	-0.0977203	-0.68635	0.284302	1.9854	-1.2765	-3.64589	high	3	13	1.90323
	TNFRSF1A	0.290241	0.183054	-0.303588	-1.305	2.238	1.52781	-2.0913	-2.84513	high	0	28	0.585922
	KIF5A	0.172984	-0.0161084	-0.511721	-0.912694	1.91556	-0.198296	-5.35516	-4.06981	high	10	28	-1.03485
	C1R	-0.11258	-0.0995296	-0.598146	-0.321174	-0.637913	-0.646575	-3.09803	-0.892143	high	0	10	-1.82672
	COL4A1	0.0898988	-0.0197573	-0.872515	-1.49916	1.40181	-0.380174	-8.94636	-5.53682	high	25	127	-2.50771
	ATL1	-0.0342925	-0.351174	-0.746531	-0.864318	-0.275529	-3.32736	-5.17352	-3.35088	high	5	54	-1.45123
	DYNC1H1	0.136775	-0.317212	-1.05709	-2.06563	3.23105	-7.96832	-20.8194	-11.1389	high	3	105	-7.28064
	GABRB3	-0.0919947	-0.41512	-1.50202	-1.35623	-0.770535	-3.8468	-8.70262	-3.94277	high	3	45	-3.60721
	STAT3	0.278764	-0.369934	-0.793344	-2.49476	2.57232	-3.31299	-6.70328	-4.30036	high	4	65	-1.79882
	NOG	0.316194	0.162577	-0.288582	-1.40706	1.9518	1.08488	-1.71719	-2.39252	high	6	19	0.524517
	TTR	0.000325403	-0.17001	-0.473365	-0.541692	0.00152026	-0.930954	-2.18601	-1.15127	high	0	85	-0.829651
	PRKCG	0.0385367	-0.163814	-0.636429	-0.681032	0.39939	-1.90627	-5.80391	-2.69276	high	3	40	-2.4423
	MORC2	0.207335	-0.114031	-0.284499	-0.908009	2.35295	-1.48806	-2.85764	-4.06876	high	0	17	0.956891
	RYR2	0.0842239	-0.115234	-0.384872	-0.78215	2.09429	-3.32137	-9.45233	-8.53234	medium	3	151	-0.744983
	SNRNP200	0.0931012	-0.251084	-0.671004	-1.07008	1.37828	-4.20873	-8.07619	-5.97751	medium	0	15	-1.63705
	ZBTB20	-0.0194827	-0.18478	-0.956298	-1.66269	-0.189533	-2.06989	-6.85384	-4.00979	medium	1	33	-2.12386
	HCN1	0.166052	-0.278322	-0.968447	-1.64034	1.69689	-3.201	-6.42893	-5.28493	medium	0	25	-0.864058
	PDE4D	0.133528	-0.259105	-0.574441	-1.0542	1.14284	-2.59123	-4.76383	-3.64277	medium	0	17	-0.887165
	PPP2CA	0.291037	-0.265882	-4.09593	-0.884966	0.658493	-0.627372	-0.513936	-1.12368	medium	2	12	0.436061
	DNM1	0.237633	-0.154511	-0.4132	-1.08442	2.08623	-1.36636	-3.70609	-3.15025	medium	0	32	-0.439921
	TGFBR1	0.0271019	-0.311213	-0.865963	-1.28128	0.202804	-2.67705	-6.34018	-3.88427	medium	8	41	-1.94799
	SMC3	0.261892	-0.53392	-1.20207	-1.79258	2.63804	-5.70543	-9.8659	-6.24624	medium	2	32	-2.80129
	CACNA1C	0.110227	-0.0546506	-0.621054	-1.20076	1.84324	-0.931713	-10.3007	-5.84818	medium	1	34	-3.4715
	CHD4	0.068599	-0.319795	-1.19052	-1.92548	1.0649	-5.42519	-16.2262	-8.43227	medium	2	36	-5.94568
	INF2	0.12314	-0.0982331	-0.359115	-0.727441	1.64244	-1.48859	-4.00066	-3.36925	medium	1	38	-0.488379
	ACTN1	-0.116089	-0.277633	-0.511027	-0.880417	-1.0177	-2.72245	-4.41859	-2.93029	medium	0	27	-1.18057
	MAP2K1	0.677334	0.645971	-3.43912	0.23608	1.35262	1.481	-0.389723	0.221498	medium	0	51	-0.435953
	MAF	-0.281753	0.0202217	1.8015	-0.729927	-0.586895	0.0506558	1.68804	-0.921004	medium	3	22	2.0211
	CHD3	0.20855	-0.156003	-0.954465	-1.16991	3.30116	-2.72135	-12.7287	-6.82997	medium	7	31	-4.61375
	NOTCH3	0.227033	0.150581	-0.136879	-0.626911	4.28384	3.2453	-2.63112	-4.5688	medium	7	173	1.55508
	ACTB	0.118362	-2.14903	-3.51805	-6.85159	1.08429	-12.6882	-9.23429	-1.04579	low	1	84	-5.79844
	MAP2K2	0.11394	0.147077	-0.257566	-0.440703	0.968872	1.4091	-2.15739	-1.4062	low	0	23	-0.594121
	CSNK2A1	0.256577	-0.337155	-0.939263	-1.52097	1.476	-2.07501	-4.89708	-3.56752	low	12	22	-1.05559
	GoF candidate with low pLI
	gene_name	delta_COC	delta_BDM	delta_PDM	delta_LOF	zscore_COC	zscore_BDM	zscore_PDM	zscore_LOF	label	lof_count	missense_count	zscore_PDM-LOF
	UBIAD1	-0.0529639	-0.146034	-0.564556	-0.310875	-0.375297	-1.15907	-3.37341	-1.07609	high	0	11	-1.87809
	TNNT2	0.217023	0.0841374	-0.430228	-0.328301	1.3822	0.591016	-2.69669	-1.12299	high	10	42	-1.3354
	NFE2L2	0.170646	0.0954563	-0.261231	-0.635145	1.34526	0.877417	-2.16705	-2.43671	high	1	12	0.226989
	CHN1	0.0102399	0.0382271	-0.390062	-0.341079	0.0784316	0.339404	-3.02731	-1.4002	high	0	12	-1.37534
	CAV3	-0.278559	-0.301313	-0.514761	-0.388054	-1.35409	-1.60548	-2.41609	-1.09393	high	2	17	-1.15719
	KCNT1	0.123273	-0.0981759	-0.41219	-0.171242	1.90622	-1.71726	-5.18933	-1.103	high	1	58	-3.21557
	TPM2	0.242135	-0.248699	-0.895175	0.194528	1.49241	-1.65026	-4.30703	0.729874	high	5	17	-4.20164
	CBL	0.034495	0.0411326	-0.180694	-0.534932	0.375982	0.544732	-2.16307	-2.92263	high	8	12	0.629163
	MYL2	0.0462087	0.0789381	-0.203645	0.000901324	0.233574	0.45976	-1.05571	0.0019233	high	4	14	-0.849486
	ABCC9	0.0606126	-0.352687	-0.717996	-0.694218	0.835115	-5.52021	-8.65378	-4.29934	high	3	29	-3.46581
	TRPV4	-0.0274236	-0.16529	-0.380274	-0.16746	-0.318826	-2.17022	-4.3597	-0.938512	high	1	70	-2.81602
	LRRK2	-0.0471164	-0.0424979	-0.277735	-0.410347	-0.831865	-0.91846	-4.91277	-4.17607	high	2	11	-0.621942
	GJA3	-0.0166212	0.189545	-0.553782	0.00829344	-0.140279	1.83779	-3.82768	0.033529	high	0	22	-3.13312
	UMOD	0.0767389	0.020992	-0.234026	0.255141	0.786549	0.238627	-2.33081	1.63744	high	1	55	-3.53286
	NOD2	0.015907	-0.0310637	-0.0663681	0.0656534	0.194043	-0.428451	-0.84235	0.468956	high	2	16	-1.15993
	KRT9	0.143352	0.107018	-0.154384	-0.237242	1.26645	1.13247	-1.26157	-1.0915	high	1	15	-0.141152
	GFAP	0.130989	-0.0590366	-0.355878	-0.105125	1.03833	-0.527047	-2.63856	-0.448656	high	0	94	-1.8521
	CARD14	0.154157	0.0275504	0.0572846	0.208941	2.02404	0.412222	0.754895	1.62796	high	1	10	-0.760445
	COMP	0.163941	0.195709	-0.0795466	0.285107	1.83386	2.46566	-0.942208	1.74962	high	3	98	-2.30111
	ELANE	-0.0257089	0.00096605	-0.318176	-0.725403	-0.187599	0.00792449	-2.21036	-1.9695	high	5	44	-0.191809
	PCSK9	0.0958079	0.0829753	-0.0423593	0.184188	0.930682	0.958912	-0.426249	0.934777	medium	0	17	-1.13695
	TRPC6	0.0395686	-0.0134255	-0.16239	-0.0870886	0.346584	-0.137656	-1.52852	-0.465293	medium	3	14	-0.944719
	AVP	0.103434	0.274981	0.495555	0.0607224	0.412128	1.28284	1.87266	0.113662	medium	3	17	1.44629
	GJA8	-0.0120441	0.111385	-0.257947	-0.0725715	-0.099528	1.00595	-2.16176	-0.33084	low	0	29	-1.63181
	GLUD1	0.414059	0.0337639	-0.122172	0.221541	3.25622	0.298627	-0.935025	0.847944	low	0	15	-1.48433
	KRT6A	0.164505	0.0262547	0.0444891	-0.1056	1.48849	0.277521	0.413077	-0.433227	low	2	16	0.695958
	KCNA1	0.0236661	-0.188451	-1.12078	-0.124201	0.197135	-1.67522	-7.55517	-0.529064	low	2	24	-5.84911
	KRT16	0.245749	0.232613	-0.00734122	0.428849	1.90831	2.11898	-0.0560626	2.04107	low	0	15	-1.84268
	KRT17	0.11027	-0.0519871	0.0794844	-0.116072	0.865354	-0.483214	0.642075	-0.478797	low	0	12	0.943627
	ACTG1	-0.00204421	-1.30605	-1.38228	-1.34813	-0.0215081	-11.51	-11.1465	-4.16295	low	0	49	-5.29298
