## Supplementary material for "Functional Category-Specific Intolerance Reflects Genic Function and Clinical Relevance": Supplementary_Data_4_GTex_results_gnomad4.xlsx

### Sheet: GTex_results_per_cell_type
cell_type	LRT_pvalue_MannWhitney.estimate	LRT_pvalue_MannWhitney.pvalue	zscore_PDM_MannWhitney.estimate	zscore_PDM_MannWhitney.pvalue	zscore_LOF_MannWhitney.estimate	zscore_LOF_MannWhitney.pvalue	delta_PDM_MannWhitney.estimate	delta_PDM_MannWhitney.pvalue	delta_LOF_MannWhitney.estimate	delta_LOF_MannWhitney.pvalue	LRT_pvalue_and_eGene_qvalue_pearson.cor	LRT_pvalue_and_eGene_qvalue_pearson.pvalue	LRT_pvalue_and_eGene_qvalue_spearman.rho	LRT_pvalue_and_eGene_qvalue_spearman.pvalue
Brain_Hippocampus.v8.egenes.txt	7268720	3.39579e-88	11926265	9.48577e-71	12024813	4.85841e-77	11874577	1.4682e-67	12181925	1.23085e-87	-0.101708	2.0139e-08	-0.159594	9.74556e-19
Brain_Hypothalamus.v8.egenes.txt	7470405	2.6335e-105	12901241	2.22822e-86	12999321	6.62891e-93	12786510	4.72912e-79	13075876	3.62033e-98	-0.0979802	1.11518e-07	-0.155725	2.54253e-17
Vagina.v8.egenes.txt	6601363	1.04181e-42	9804655	1.26029e-38	9864638	1.70233e-41	9735546	1.87813e-35	9923630	2.01631e-44	-0.0984248	1.67256e-05	-0.160967	1.56083e-12
Ovary.v8.egenes.txt	8483385	9.22848e-63	12763335	1.06954e-50	12941311	1.2468e-59	12766602	7.44634e-51	13178629	1.04898e-72	-0.087776	1.83674e-06	-0.168989	2.6252e-20
Muscle_Skeletal.v8.egenes.txt	6812598	1.84047e-63	10720884	1.06669e-47	10797347	1.23317e-51	10769739	3.39752e-50	11090565	3.13265e-68	-0.0959361	1.09636e-18	-0.139404	7.91073e-38
Brain_Frontal_Cortex_BA9.v8.egenes.txt	9128110	6.25661e-144	16497298	1.29649e-122	16478182	2.57574e-121	16421723	1.59946e-117	16722416	1.98461e-138	-0.109685	2.58836e-12	-0.168164	4.56356e-27
Artery_Coronary.v8.egenes.txt	9689589	6.75e-66	14544860	1.72921e-59	14636267	5.18989e-64	14531396	7.75592e-59	14815030	2.38622e-73	-0.0865946	2.77468e-07	-0.145263	5.19492e-18
Liver.v8.egenes.txt	7045660	2.69514e-65	10906911	1.44376e-62	10697684	4.83233e-50	10948578	3.11318e-65	10974477	6.41366e-67	-0.0484819	0.0054616	-0.0731509	2.72407e-05
Prostate.v8.egenes.txt	10491598	2.46288e-81	16369672	9.23916e-76	16435491	3.71897e-79	16252661	6.50964e-70	16604595	3.14927e-88	-0.0821362	5.11825e-07	-0.131048	9.47676e-16
Small_Intestine_Terminal_Ileum.v8.egenes.txt	10529336	8.79045e-59	15367903	6.79904e-54	15403225	1.87797e-55	15374176	3.60823e-54	15579631	1.39868e-63	-0.0915897	4.33419e-08	-0.13612	3.34188e-16
Brain_Cerebellum.v8.egenes.txt	11948167	2.65311e-77	17975714	2.2976e-69	17806237	8.1986e-62	18169647	1.48118e-78	18263561	3.2325e-83	-0.0705186	1.76821e-08	-0.109298	2.20208e-18
Breast_Mammary_Tissue.v8.egenes.txt	12240552	2.2829e-88	18724921	6.97619e-73	18913256	8.66586e-82	18634758	8.34288e-69	19164149	1.81124e-94	-0.0751448	5.07477e-09	-0.126667	5.18932e-23
Kidney_Cortex.v8.egenes.txt	1745253	5.28427e-27	2989642	1.03538e-25	2996810	2.86227e-26	2939117	5.89451e-22	2998705	2.03247e-26	-0.0486779	0.241806	-0.0761357	0.0669075
Whole_Blood.v8.egenes.txt	5532883	2.32063e-42	8469152	1.58417e-47	8269414	2.63645e-36	8657772	1.44951e-59	8612799	1.44163e-56	-0.0766332	1.93295e-11	-0.115186	5.19728e-24
Heart_Atrial_Appendage.v8.egenes.txt	9576069	6.51008e-115	16158894	3.79677e-97	16200733	1.10045e-99	16123448	5.05121e-95	16524346	1.93144e-120	-0.0968526	5.56875e-15	-0.147585	7.01813e-33
Brain_Anterior_cingulate_cortex_BA24.v8.egenes.txt	7188708	2.25405e-112	12683276	3.43248e-94	12781555	3.2853e-101	12556174	1.70674e-85	12902795	3.18891e-110	-0.0982598	7.15155e-08	-0.144974	1.5683e-15
Brain_Caudate_basal_ganglia.v8.egenes.txt	9615173	9.3403e-125	16377448	1.11773e-99	16484865	2.35033e-106	16300722	4.81788e-95	16781406	6.22034e-126	-0.0915654	3.93117e-10	-0.153254	7.59459e-26
Artery_Tibial.v8.egenes.txt	8684386	2.59821e-66	13502617	7.64265e-57	13550921	3.7463e-59	13534749	2.24976e-58	13905443	1.48618e-77	-0.0826809	5.27036e-15	-0.131967	6.15536e-36
Adipose_Visceral_Omentum.v8.egenes.txt	11838370	6.48762e-90	18553042	2.1607e-83	18520417	8.62547e-82	18565357	5.32192e-84	18845582	1.85502e-98	-0.0877884	9.31419e-14	-0.154145	2.07308e-39
Skin_Not_Sun_Exposed_Suprapubic.v8.egenes.txt	10589922	5.47051e-65	15822483	4.36606e-52	16105510	3.25311e-64	15930798	1.42247e-56	16436600	4.64077e-80	-0.0772276	2.74038e-13	-0.138109	2.8891e-39
Testis.v8.egenes.txt	15983342	2.02883e-39	21259008	2.75031e-40	21183300	3.90651e-38	21407706	1.07766e-44	21610777	4.26574e-51	-0.0896925	6.17273e-17	-0.120568	2.09731e-29
Adrenal_Gland.v8.egenes.txt	10245623	4.25069e-78	15809657	1.43994e-77	15678680	1.26636e-70	15847236	1.27175e-79	15929521	3.2442e-84	-0.0853599	5.58973e-09	-0.144141	5.29219e-23
Colon_Sigmoid.v8.egenes.txt	11477400	2.59745e-96	18127690	1.14939e-84	18185794	1.13037e-87	18077047	4.3437e-82	18426421	1.06851e-100	-0.0839565	5.95723e-11	-0.122405	1.16394e-21
Skin_Sun_Exposed_Lower_leg.v8.egenes.txt	9714554	9.549e-51	14154021	3.77723e-41	14455061	3.60423e-53	14178603	4.52256e-42	14738340	6.15394e-66	-0.0844431	6.49948e-17	-0.156909	7.82211e-55
Cells_EBV-transformed_lymphocytes.v8.egenes.txt	6995721	7.47017e-50	10237553	3.18543e-42	10266505	9.74597e-44	10273149	4.33908e-44	10455446	2.66131e-54	-0.0935343	7.55608e-07	-0.12928	7.35183e-12
Brain_Amygdala.v8.egenes.txt	4950658	2.17754e-74	8565813	9.05189e-70	8524280	1.20048e-66	8500323	7.03374e-65	8588895	1.54752e-71	-0.103451	5.66089e-06	-0.161298	1.21058e-12
Adipose_Subcutaneous.v8.egenes.txt	10024551	4.21956e-68	15451924	1.68788e-63	15378697	3.58074e-60	15518232	1.36656e-66	15822569	9.48537e-82	-0.0832275	2.74195e-15	-0.141927	1.18348e-41
Thyroid.v8.egenes.txt	10080653	7.62362e-54	14971410	3.60427e-51	14903531	1.90439e-48	15058315	9.08335e-55	15318460	2.69977e-66	-0.0764344	3.54336e-14	-0.112791	4.07561e-29
Pancreas.v8.egenes.txt	8773025	2.72444e-72	13676736	4.26755e-77	13491142	2.36665e-66	13805168	5.14944e-85	13839730	3.26059e-87	-0.0767091	3.76783e-09	-0.118846	5.65442e-20
Brain_Putamen_basal_ganglia.v8.egenes.txt	8225578	4.32001e-106	13835638	1.97508e-90	13790460	1.71183e-87	13836583	1.7124e-90	14072488	1.21149e-106	-0.0915357	1.02025e-08	-0.121337	2.868e-14
Stomach.v8.egenes.txt	10842255	4.91929e-86	16903620	1.0004e-81	16783609	1.80255e-75	16900968	1.38409e-81	17047791	1.40683e-89	-0.0904506	1.13621e-10	-0.152175	1.30387e-27
Esophagus_Muscularis.v8.egenes.txt	10416854	7.81528e-82	16263678	2.12773e-66	16333096	1.1557e-69	16298187	5.18606e-68	16666924	1.72998e-86	-0.0853124	7.77045e-15	-0.142715	6.93767e-39
Brain_Cortex.v8.egenes.txt	10433196	5.63677e-131	17833002	5.09083e-107	18002027	2.36172e-117	17836281	3.24285e-107	18307625	2.89178e-137	-0.0984768	1.63455e-12	-0.167392	1.69718e-33
Artery_Aorta.v8.egenes.txt	11099469	9.58754e-72	16623461	1.76634e-60	16711390	1.97663e-64	16693641	1.27011e-63	17120000	1.76971e-84	-0.0766338	4.30169e-11	-0.115495	2.38571e-23
Brain_Cerebellar_Hemisphere.v8.egenes.txt	11380932	2.59007e-81	17233678	2.88488e-67	17241644	1.22149e-67	17332072	5.96615e-72	17587035	7.6693e-85	-0.0810633	1.12879e-09	-0.120493	1.18496e-19
Esophagus_Mucosa.v8.egenes.txt	9593622	3.99506e-76	15231190	1.0229e-71	15284799	1.98227e-74	15242141	2.88332e-72	15531068	1.48883e-87	-0.0901175	2.61518e-17	-0.135778	2.0231e-37
Brain_Spinal_cord_cervical_c-1.v8.egenes.txt	6731570	1.00584e-67	10700388	9.65767e-58	10577205	9.05149e-51	10724437	3.7134e-59	10759951	2.80402e-61	-0.0769684	0.000146423	-0.0941958	3.31321e-06
Brain_Substantia_nigra.v8.egenes.txt	4732993	1.21737e-62	7981214	4.62205e-61	7922526	7.49885e-57	7912781	3.62322e-56	7943806	2.32434e-58	-0.101945	2.07362e-05	-0.114853	1.59308e-06
Spleen.v8.egenes.txt	12540828	6.73986e-65	18128223	2.13748e-58	18190234	5.39761e-61	18191180	4.92178e-61	18506873	3.63662e-75	-0.0784015	1.27195e-09	-0.136328	3.33037e-26
Heart_Left_Ventricle.v8.egenes.txt	7999474	2.78868e-101	13463192	1.46233e-91	13516247	3.69375e-95	13502393	3.26365e-94	13771064	2.01224e-113	-0.101299	4.59301e-15	-0.154692	3.13857e-33
Cells_Cultured_fibroblasts.v8.egenes.txt	6954419	8.71629e-51	10831753	9.35913e-53	10604650	1.11733e-41	10935900	2.75087e-58	10940348	1.57356e-58	-0.0929669	3.46944e-19	-0.125711	7.52379e-34
Esophagus_Gastroesophageal_Junction.v8.egenes.txt	11319281	1.18451e-102	18099597	2.32159e-86	18257239	9.52658e-95	18179850	1.39865e-90	18660027	5.61217e-118	-0.0831507	8.65656e-11	-0.146665	1.52538e-30
Colon_Transverse.v8.egenes.txt	12273821	1.43256e-90	19037098	4.63347e-81	19093219	8.88195e-84	18975927	3.76432e-78	19403013	1.3311e-99	-0.0876539	1.36739e-12	-0.138134	4.02553e-29
Nerve_Tibial.v8.egenes.txt	10052420	1.06901e-50	14793116	1.18965e-49	14745462	9.53484e-48	14926823	3.3712e-55	15166875	6.40164e-66	-0.0827324	2.82743e-16	-0.127203	1.92373e-36
Brain_Nucleus_accumbens_basal_ganglia.v8.egenes.txt	9391132	2.35913e-134	16519220	4.49446e-116	16602967	1.07163e-121	16469452	8.51206e-113	16870402	1.48061e-140	-0.0999188	1.87459e-11	-0.159789	4.19751e-27
Lung.v8.egenes.txt	12597933	6.11212e-92	19701965	3.05233e-81	19867652	4.84944e-89	19686060	1.63714e-80	20249989	1.97634e-108	-0.0778359	4.17495e-12	-0.117727	8.27864e-26
Pituitary.v8.egenes.txt	11983650	8.6396e-90	18636351	2.48611e-82	18719668	1.72733e-86	18562686	9.65648e-79	18925392	3.32689e-97	-0.081898	1.29395e-08	-0.152023	2.97466e-26
Uterus.v8.egenes.txt	5666307	3.14534e-60	9265732	1.02134e-53	9429913	7.08659e-64	9187053	3.60281e-49	9491386	6.51322e-68	-0.0859758	0.000295492	-0.151868	1.37705e-10
Minor_Salivary_Gland.v8.egenes.txt	7737516	5.65125e-58	11892180	1.10388e-57	12001487	1.08211e-63	11851381	1.61137e-55	12104509	1.23244e-69	-0.0937678	2.44873e-06	-0.156475	2.9007e-15
