## Supplementary material for "Functional Category-Specific Intolerance Reflects Genic Function and Clinical Relevance": Supplementary_Data_5_safe_gene_set_with_small_divergence_v4.xlsx

### Sheet: safe_gene_set_with_small_diverg
gene_name	label	KL_divergence	LRT	pvalue	adjusted.pvalue	n_variant
TARBP1	high	0.000494019	2.08082	0.720897	0.834237	2105
URB2	high	0.000666665	3.50133	0.477676	0.649454	2625
LAMC2	high	0.00234534	9.52227	0.0492917	0.115668	2029
ADAMTSL4	high	0.00156151	6.59891	0.158664	0.300613	2112
PEAR1	high	9.02028e-05	0.377409	0.984284	0.991078	2091
PPFIA4	high	0.00252515	11.0097	0.0264548	0.068136	2179
ERICH3	high	0.00055775	3.22493	0.520914	0.684673	2890
LAMB3	high	0.00181887	8.14127	0.0865384	0.184315	2237
MEGF6	high	0.000286015	2.01298	0.733372	0.841425	3518
MAP3K6	high	0.00100837	4.31785	0.364695	0.545621	2140
SPOCD1	high	0.0026831	10.8614	0.0281671	0.0719755	2023
STYXL2	high	0.00216534	9.99535	0.0405061	0.0979098	2307
KIAA1614	high	0.000564345	2.66934	0.61459	0.757623	2364
ADCY10	high	0.00163183	8.28002	0.0818429	0.175945	2536
IGSF9	high	0.00233578	10.217	0.0369272	0.0905516	2186
ABCA4	high	0.00128891	10.6362	0.0309721	0.0778434	4125
HFM1	high	0.000746525	3.48329	0.480423	0.651409	2332
COL24A1	high	0.000666318	3.99796	0.406282	0.584532	2999
PTCH2	high	0.000717434	3.00749	0.556573	0.71334	2095
TIE1	high	0.001515	6.18125	0.186015	0.339425	2039
EPHA10	high	0.0011749	5.07552	0.279636	0.457071	2159
COL16A1	high	0.00157136	8.95063	0.0623455	0.14066	2847
MYOM3	high	0.00091826	5.14411	0.272828	0.448848	2800
PER3	high	0.00101016	4.62051	0.328496	0.509716	2286
NPHP4	high	0.000331845	1.95988	0.743138	0.848287	2952
SCNN1D	high	0.00151547	5.98606	0.200192	0.357933	1974
MROH7	high	0.000549033	2.61341	0.62445	0.764777	2379
SAMD11	high	0.00268879	11.5888	0.0206861	0.0550142	2154
PATJ	high	0.000694194	4.24156	0.3743	0.554517	3054
DNAH14	high	0.000369808	5.04566	0.282644	0.460476	6821
C1orf167	high	0.000849515	3.77351	0.437525	0.613197	2220
FHAD1	high	0.000679797	3.25896	0.515462	0.680778	2396
TTC21B	high	0.00246314	10.7645	0.0293423	0.0744719	2184
LY75	high	0.000541977	3.05243	0.54909	0.707052	2815
FARP2	high	0.00220537	8.82151	0.0657191	0.147124	1999
OTOF	high	0.0010965	8.3904	0.0782798	0.169798	3825
PLA2R1	high	0.00104945	4.95132	0.292329	0.471381	2358
STK36	high	0.00239718	10.327	0.0352651	0.0871066	2153
TTC7A	high	0.001689	6.6682	0.154496	0.295035	1973
PLB1	high	0.00034971	1.97934	0.73956	0.845538	2829
PCARE	high	0.00190163	9.8506	0.0430209	0.103065	2589
ESPNL	high	0.00175411	8.09702	0.088088	0.187121	2307
AOX1	high	0.000212251	0.992491	0.910932	0.950018	2337
XDH	high	0.000589028	3.12892	0.536487	0.696912	2655
EMILIN1	high	0.00244994	9.67753	0.0462245	0.10954	1974
MROH2A	high	0.000280323	1.71502	0.787988	0.876478	3058
MAP3K19	high	0.000364822	1.52862	0.82156	0.897936	2094
ANKMY1	high	0.000862211	3.48162	0.480679	0.65159	2018
MYO3B	high	0.00123224	5.73735	0.219641	0.383336	2327
C2CD6	high	0.000461753	2.28661	0.683208	0.809365	2475
VWA3B	high	0.000312451	1.42978	0.839002	0.909143	2287
RAB11FIP5	high	0.00180965	8.26645	0.0822911	0.176765	2283
ANO7	high	0.00122527	4.85189	0.302835	0.483569	1979
CROCC2	high	0.00196697	8.63102	0.0710139	0.156664	2193
IMPG2	high	0.00201135	8.1342	0.0867842	0.184746	2021
POLQ	high	0.00123942	10.255	0.0363443	0.0893699	4136
SI	high	0.00150971	10.405	0.0341317	0.0847013	3445
IGSF10	high	0.000500672	4.6873	0.320913	0.502604	4680
FYCO1	high	0.000945916	4.69933	0.319562	0.501278	2483
MST1R	high	0.000473754	2.38299	0.665703	0.795435	2514
NPHP3	high	0.00209078	9.09505	0.058767	0.133896	2174
XIRP1	high	0.000427806	3.00235	0.557432	0.713953	3508
PRRT3	high	0.00205182	8.5849	0.0723551	0.159049	2091
ABI3BP	high	0.000595947	3.49944	0.477963	0.649457	2935
TNK2	high	0.00166261	8.56246	0.0730165	0.160339	2574
TTC21A	high	0.000899119	3.85007	0.426677	0.602183	2140
MYH15	high	0.000610616	3.91771	0.417257	0.594178	3207
WFS1	high	0.00121474	6.69314	0.153021	0.292709	2754
MMRN1	high	0.000610064	2.79047	0.59348	0.742176	2286
EVC	high	0.000806837	3.24991	0.516908	0.681885	2013
FAM184B	high	0.00108347	4.45097	0.348401	0.529403	2053
MAN2B2	high	0.00141692	5.63653	0.227986	0.394055	1988
FREM3	high	0.000239307	1.79193	0.773958	0.867885	3743
EVC2	high	0.00111218	6.1527	0.188031	0.342162	2765
WDR19	high	0.00218985	8.97854	0.0616382	0.139337	2049
CC2D2A	high	0.00156031	8.32289	0.0804411	0.173611	2666
LIMCH1	high	0.0018609	8.99594	0.0612011	0.138525	2416
ZGRF1	high	0.000341473	2.2667	0.686839	0.812275	3318
WDR17	high	0.00195981	8.29005	0.0815129	0.175354	2114
ALPK1	high	0.000914325	4.04865	0.399462	0.578811	2213
TBC1D1	high	0.00127803	5.63616	0.228018	0.394067	2204
CDHR2	high	0.000247402	1.23305	0.872628	0.929173	2491
GEMIN5	high	0.00176232	9.33702	0.0532061	0.123093	2648
TBC1D9B	high	0.00125743	5.55284	0.235124	0.403571	2207
LVRN	high	0.00100549	4.05419	0.398721	0.578098	2015
SKIC3	high	0.00185777	9.03626	0.0601995	0.136573	2431
MROH2B	high	0.000694447	4.02231	0.402995	0.581548	2895
ANKRD31	high	0.000482095	2.69686	0.609764	0.754538	2796
SH3TC2	high	0.0020521	9.29214	0.054198	0.125006	2263
PLEKHG4B	high	0.000740218	3.36949	0.497998	0.66638	2275
KIAA0825	high	0.000662923	2.61724	0.623772	0.764443	1973
CD109	high	0.000645126	3.14435	0.533965	0.694714	2436
C6orf132	high	0.0014311	6.29416	0.178231	0.328884	2198
SYNJ2	high	0.000934035	5.14097	0.273137	0.44928	2751
ROS1	high	0.000148056	1.2028	0.877637	0.932029	4061
ABCC10	high	0.000552958	2.90966	0.573056	0.726105	2630
SKIC2	high	0.00147718	6.02102	0.197584	0.354579	2037
TBC1D32	high	0.00101038	4.22749	0.376093	0.556232	2091
CEP162	high	0.000657318	2.98685	0.560028	0.716065	2271
CTTNBP2	high	0.00124353	6.94651	0.138742	0.27113	2792
AEBP1	high	0.0022416	9.66589	0.0464479	0.11	2155
ZNF804B	high	0.00120899	5.80325	0.214331	0.376297	2399
NPC1L1	high	0.000852808	4.04402	0.400081	0.57914	2370
LAMB4	high	0.000593096	3.54793	0.470629	0.643059	2990
TECPR1	high	0.00223297	9.85188	0.0429981	0.103026	2205
KRBA1	high	0.00106927	4.41608	0.352614	0.533615	2064
ATG9B	high	0.000839904	3.43521	0.487798	0.657377	2044
AP5Z1	high	0.00174285	8.49819	0.0749421	0.163809	2437
TG	high	0.000606515	6.40968	0.170571	0.318286	5283
RP1	high	0.000627269	4.56779	0.334584	0.515795	3640
PKHD1L1	high	0.000316809	4.67676	0.3221	0.503374	7380
FAM83H	high	0.00161706	10.0938	0.0388772	0.0945468	3120
TONSL	high	0.00157932	9.06849	0.0594101	0.135167	2870
FER1L6	high	0.000513926	3.17094	0.529638	0.691472	3084
RECQL4	high	0.00125726	8.72789	0.0682727	0.151752	3470
KIFC2	high	0.00265176	11.6623	0.0200472	0.0535837	2198
MAMDC4	high	0.00200703	10.4606	0.0333447	0.0829682	2605
ADAMTS13	high	0.00113243	5.87738	0.208495	0.368858	2594
LAMC3	high	0.00050128	3.06686	0.5467	0.705115	3058
CRB2	high	0.000242545	1.38786	0.846303	0.913301	2860
ELP1	high	0.00172159	7.67854	0.104089	0.214693	2229
CNTLN	high	0.000174774	1.05564	0.901246	0.945658	3019
KIF24	high	0.00177025	7.96654	0.0928117	0.195434	2249
PNPLA7	high	0.00151964	8.25766	0.0825829	0.1772	2716
HMCN2	high	0.000915628	8.36519	0.0790806	0.171232	4567
PITRM1	high	0.002042	8.90324	0.0635641	0.142902	2179
CFAP43	high	0.00132665	6.80579	0.146514	0.283362	2564
NRAP	high	0.000850942	5.32866	0.255206	0.427768	3130
ADAMTS14	high	0.00189625	8.96175	0.0620626	0.14014	2362
C10orf71	high	0.001384	7.54011	0.109954	0.224635	2723
MALRD1	high	0.00043654	3.68353	0.450526	0.625143	4218
RBP3	high	0.000983333	5.14086	0.273147	0.44928	2613
PDZD7	high	0.0023155	10.0493	0.0396046	0.0960954	2169
MYO3A	high	0.000350005	1.88654	0.756618	0.857587	2694
ABCC2	high	0.000563263	2.96052	0.564455	0.719042	2627
DNHD1	high	0.000476649	7.57108	0.108615	0.222386	7941
EXPH5	high	0.00067195	4.35829	0.359683	0.541226	3242
NLRP14	high	0.000932558	3.7153	0.445904	0.621129	1991
HEPHL1	high	0.000242971	1.01611	0.907344	0.948257	2090
PKP3	high	0.000545027	2.25749	0.688519	0.813356	2070
SYTL2	high	0.0014146	11.266	0.023732	0.0620922	3981
ABCC8	high	0.00119466	6.36519	0.173485	0.322142	2663
OTOG	high	0.000356695	4.10414	0.392095	0.571675	5752
MYO7A	high	0.00134241	11.5206	0.0212964	0.0564299	4290
IGSF22	high	0.000706832	3.12418	0.537264	0.697409	2209
AP5B1	high	0.00196191	8.14583	0.0863798	0.184008	2075
TRPM5	high	0.00207376	10.6053	0.0313772	0.0787125	2556
ITGA7	high	0.00111738	4.55688	0.335856	0.517104	2038
A2ML1	high	0.000357076	1.77324	0.777374	0.869717	2482
CD163L1	high	0.000409839	1.83774	0.76557	0.863357	2241
CACNA2D4	high	0.000914603	3.94194	0.41392	0.591097	2154
STAB2	high	0.00125044	11.5166	0.0213326	0.0565071	4604
CFAP54	high	0.000644822	5.99816	0.199285	0.356929	4650
OTOGL	high	0.000750033	6.18033	0.18608	0.339504	4119
PTPRQ	high	0.000643796	4.76159	0.312646	0.493689	3697
CCDC168	high	0.000446205	9.94237	0.0414097	0.0998211	11140
UGGT2	high	0.000972478	5.01218	0.28605	0.464266	2576
TBC1D4	high	0.000829696	3.68719	0.449993	0.624785	2221
ADPRHL1	high	0.00151163	9.21484	0.0559482	0.128392	3047
ERCC5	high	0.00138741	5.58865	0.232046	0.399588	2013
MLH3	high	0.00156915	6.79761	0.146978	0.28412	2165
CCDC88C	high	0.00115068	8.92709	0.062948	0.141718	3878
RPGRIP1	high	0.00244851	10.5241	0.0324666	0.0810622	2148
PCNX4	high	0.00088828	3.85875	0.425459	0.60121	2171
PAPLN	high	0.000323173	1.69472	0.791677	0.87874	2621
RTL1	high	0.00235294	11.7698	0.0191481	0.0514658	2500
KIAA0586	high	0.000468758	2.44786	0.653997	0.787954	2610
TRPM1	high	0.000898994	5.16024	0.271248	0.447219	2869
ALPK3	high	0.00102293	6.77391	0.14833	0.286073	3310
SPG11	high	0.00068442	6.11741	0.19055	0.345472	4468
CILP	high	0.00225577	9.44269	0.0509383	0.118848	2092
DISP2	high	0.00108695	5.77831	0.216327	0.378716	2657
MAN2C1	high	0.000354892	1.41176	0.842148	0.910816	1988
TICRR	high	0.00132275	9.8679	0.0427127	0.102466	3729
CGNL1	high	0.00176482	9.46663	0.0504375	0.117858	2681
ATP8B4	high	0.00167023	6.95492	0.13829	0.270413	2081
STARD9	high	0.000492101	8.28011	0.0818397	0.175945	8412
FANCI	high	0.00140923	6.86299	0.143308	0.278385	2434
ITGA11	high	0.0015681	6.71789	0.151569	0.290735	2141
SYNM	high	0.00103382	6.63509	0.156475	0.297883	3208
ATP10A	high	0.00184663	10.8213	0.0286471	0.0729912	2929
AGBL1	high	0.00116089	5.24722	0.262859	0.43669	2259
CORO7	high	0.00124564	5.04982	0.282224	0.459933	2026
KATNIP	high	0.00175814	10.1834	0.0374498	0.0916635	2895
CHTF18	high	0.00132904	8.1523	0.0861558	0.183632	3066
TXNDC11	high	0.000981536	4.03216	0.401671	0.580374	2053
FCSK	high	0.00199661	8.42563	0.0771738	0.167834	2109
PPL	high	0.00112252	9.70533	0.0456949	0.108556	4322
NLRC3	high	0.000293818	1.39094	0.845769	0.913118	2366
PLEKHG4	high	0.00229721	9.17065	0.0569727	0.130442	1995
FANCA	high	0.00104609	8.05283	0.0896622	0.189806	3848
IFT140	high	0.0016145	9.88074	0.0424852	0.101996	3059
C16orf96	high	0.0019173	8.64707	0.0705524	0.155927	2254
APOBR	high	0.00258163	10.8792	0.0279555	0.0714808	2106
TAF1C	high	0.000666562	2.8489	0.583421	0.73491	2136
PKD1L3	high	0.000766147	5.94991	0.202921	0.361366	3882
unknown	high	0.00160528	9.12433	0.0580657	0.132506	2841
DNAH3	high	0.000692111	9.82247	0.0435268	0.104152	7095
ITGB4	high	0.0010491	7.23248	0.124101	0.24744	3446
UNC13D	high	0.000200228	0.834553	0.933757	0.963037	2083
MYBBP1A	high	0.000634361	4.04595	0.399823	0.578995	3188
GUCY2D	high	0.0019325	8.65768	0.0702491	0.155321	2239
SGSM2	high	0.00148973	6.28374	0.178937	0.329569	2108
ABCA6	high	0.00154154	8.40455	0.0778339	0.169085	2725
ACE	high	0.000859521	4.70332	0.319114	0.500773	2735
GAA	high	0.00230363	9.3436	0.0530621	0.122849	2027
TEX14	high	0.00138688	6.77899	0.148039	0.28572	2443
SLC38A10	high	0.00131596	5.88762	0.207699	0.367859	2236
KIF19	high	0.00209254	8.34078	0.079863	0.172574	1992
EFCAB5	high	0.000179041	0.849732	0.931659	0.961874	2372
CCDC40	high	0.000569621	2.47558	0.649014	0.784017	2172
CEP131	high	0.000940888	4.23396	0.375267	0.555418	2249
NLRP1	high	0.0015112	7.14801	0.12827	0.254161	2364
FBF1	high	0.000500482	2.17608	0.70341	0.823157	2173
MYO15A	high	0.000659018	9.06018	0.0596126	0.135512	6873
CARD14	high	0.00172237	7.10989	0.130194	0.257141	2063
MYO1C	high	0.00222293	10.2033	0.0371387	0.0909582	2294
CTC1	high	0.000992538	4.26403	0.371451	0.551863	2147
QRICH2	high	0.000606407	3.97927	0.408819	0.586679	3280
EMILIN2	high	0.00160184	6.65411	0.155336	0.296122	2076
ALPK2	high	0.000264467	1.84863	0.763575	0.86234	3494
TRPM4	high	0.00122587	6.1612	0.187429	0.3413	2512
ZFR2	high	0.00133886	5.80799	0.213954	0.375842	2168
ABCA7	high	0.00101228	10.2605	0.0362616	0.0892161	5067
COL5A3	high	0.00039452	2.738	0.602582	0.7492	3469
CILP2	high	0.00104969	5.45633	0.243595	0.413193	2598
ANKRD24	high	0.000985093	4.96881	0.290513	0.469403	2521
PRX	high	0.00148813	8.00924	0.0912404	0.192584	2690
NLRP12	high	0.00203229	9.18595	0.0566161	0.129794	2259
NLRP13	high	0.00063437	2.64919	0.618135	0.760345	2087
NPHS1	high	0.00188643	9.02477	0.0604832	0.13708	2391
IQCN	high	0.00131208	6.79663	0.147034	0.284194	2589
WDR62	high	0.0016529	9.02814	0.0603999	0.13691	2730
CATSPERG	high	0.000393567	1.57034	0.814113	0.893117	1994
PLEKHG2	high	0.00140682	7.20858	0.125268	0.249298	2561
WDR87	high	0.000933837	8.10196	0.087914	0.186876	4337
MAN2B1	high	7.60334e-05	0.30155	0.989714	0.994651	1982
NWD1	high	0.000338077	1.7999	0.772501	0.867403	2661
FBN3	high	0.000849104	9.08721	0.0589563	0.134269	5350
TMPRSS9	high	0.000331548	1.82086	0.768664	0.864999	2745
CFAP61	high	0.00101472	4.43849	0.349903	0.530932	2186
MYH7B	high	0.00116887	9.47246	0.0503163	0.117621	4051
NINL	high	0.000795797	4.42783	0.351191	0.531899	2781
KIAA1755	high	0.000160785	0.721932	0.948597	0.97136	2244
SIGLEC1	high	0.000256599	1.71819	0.787411	0.876163	3347
RRBP1	high	0.00233034	11.4658	0.0217992	0.0576183	2459
CEP250	high	0.0013206	10.1317	0.0382674	0.0932357	3835
COL6A1	high	0.0011939	5.05744	0.281454	0.459289	2117
URB1	high	0.000694637	5.66269	0.225795	0.391397	4075
TRPM2	high	0.00112383	7.14755	0.128293	0.254175	3179
UMODL1	high	0.00185107	9.72932	0.0452427	0.107664	2627
DOP1B	high	0.000552996	4.44501	0.349118	0.530093	4018
PKDREJ	high	0.00126192	9.31555	0.0536784	0.124042	3690
EFCAB6	high	0.000267596	1.41291	0.841947	0.910784	2639
ARVCF	high	0.00212694	9.33735	0.0531989	0.123093	2194
MYO18B	high	0.000696201	6.65294	0.155406	0.296167	4777
MEI1	high	0.00222681	10.1679	0.037693	0.0921188	2282
CLTCL1	high	0.000233187	1.29931	0.861492	0.921469	2785
ATP13A2	medium	0.000997656	4.22811	0.376014	0.556227	2118
IGFN1	medium	0.000520442	2.48669	0.647021	0.782215	2388
CFAP74	medium	0.00140371	9.0428	0.0600385	0.136227	3220
CCDC18	medium	0.000763776	3.01694	0.554994	0.711916	1974
CFAP65	medium	0.00112008	7.0364	0.133977	0.26332	3140
THADA	medium	0.00124199	10.1744	0.0375894	0.09195	4095
MYO7B	medium	0.000222779	1.77912	0.776301	0.86899	3992
FSIP2	medium	0.000507464	10.7096	0.0300294	0.0758575	10551
USP40	medium	0.00114785	4.62578	0.327892	0.509457	2014
ANKAR	medium	0.000793077	3.29923	0.509055	0.675613	2079
NUP210	medium	0.000729305	3.13019	0.536279	0.696699	2145
DLEC1	medium	0.00119716	6.97242	0.137353	0.268845	2911
COL6A6	medium	0.000364262	2.61614	0.623966	0.764611	3590
COL6A5	medium	0.000230919	1.80995	0.770662	0.865982	3918
WWC2	medium	0.00242214	9.73709	0.045097	0.107392	2009
SPEF2	medium	0.000751949	4.47414	0.345625	0.526704	2974
NOTCH4	medium	0.000326721	2.19232	0.700435	0.821882	3354
AK9	medium	0.00162524	8.76015	0.0673824	0.150172	2694
EYS	medium	0.000586855	6.35917	0.173883	0.322688	5417
PKD1L1	medium	0.00114245	11.0523	0.0259826	0.0670937	4836
COL28A1	medium	0.00051895	2.18685	0.701437	0.822298	2106
GRID2IP	medium	0.00139014	6.58939	0.159245	0.301431	2369
KCP	medium	0.000296447	1.72473	0.78622	0.875368	2908
ZAN	medium	0.000542092	4.50911	0.341469	0.52236	4158
RAB11FIP1	medium	0.00227936	9.85608	0.042923	0.102877	2161
MCPH1	medium	0.00224305	9.21459	0.0559538	0.128392	2053
CNTRL	medium	0.00131536	9.27866	0.0544993	0.12561	3526
CCDC180	medium	0.000955522	4.92668	0.294904	0.474379	2577
SHOC1	medium	0.00134711	5.6094	0.230279	0.397242	2081
SNAPC4	medium	0.00209333	11.6182	0.0204286	0.0544294	2774
CFAP46	medium	0.00032341	3.20437	0.524226	0.687097	4953
CCDC7	medium	0.0011927	4.79702	0.308766	0.489944	2010
CEP164	medium	0.000419534	2.0381	0.728752	0.838723	2428
PTPRJ	medium	0.000937636	3.70554	0.447321	0.622215	1975
DCDC1	medium	0.00115966	4.90781	0.296888	0.476416	2115
VWF	medium	0.00161411	10.8955	0.0277639	0.0710594	3374
KNTC1	medium	0.000975381	6.73216	0.150737	0.289384	3450
CEP290	medium	0.000818985	5.8246	0.212636	0.374146	3555
VWA8	medium	0.000784345	4.96335	0.291078	0.469936	3163
DIAPH3	medium	0.00218086	8.67557	0.0697404	0.154389	1988
PLCB2	medium	0.00201911	8.25013	0.0828336	0.17769	2042
ADAMTS17	medium	0.00232783	10.2938	0.0357591	0.0882037	2210
FMN1	medium	0.00151541	6.30439	0.17754	0.327984	2079
ABCC6	medium	0.000379904	1.63283	0.80288	0.886651	2148
CNGB1	medium	0.00200907	9.68373	0.0461058	0.10932	2409
ABCC12	medium	0.000649716	2.93928	0.568038	0.722161	2261
ABCC11	medium	0.00118424	5.3836	0.250152	0.421598	2272
ITGAE	medium	0.00231677	9.55901	0.0485488	0.114228	2062
EVPL	medium	0.000833227	5.6593	0.226078	0.391736	3395
PER1	medium	0.00187858	9.41556	0.0515116	0.11994	2505
BRCA1	medium	0.000253064	1.35339	0.852254	0.916452	2673
ABCA5	medium	0.000761375	3.61509	0.460596	0.633921	2373
ABCA8	medium	0.00102855	4.35693	0.35985	0.541374	2117
DHX34	medium	0.00117578	5.36394	0.251951	0.423697	2280
NLRP5	medium	0.000694547	3.65471	0.454747	0.62848	2630
CPAMD8	medium	0.00231743	10.9432	0.0272099	0.0698324	2360
PCNT	medium	0.000339268	4.38742	0.356106	0.537264	6465
TUBGCP6	medium	0.000770884	4.33546	0.362506	0.543674	2811
LPA	low	0.000964951	5.29374	0.258463	0.431414	2742
SAMD9	low	0.00167354	7.91913	0.0945859	0.198487	2365
GLDC	low	0.00182099	7.57176	0.108586	0.222355	2078
SPATA31E1	low	0.00089729	5.15229	0.272026	0.448084	2870
NPAP1	low	0.000888809	3.83083	0.429385	0.604878	2154
MYH1	low	0.000822379	5.02633	0.284606	0.462489	3055
USP6	low	0.000724242	3.1693	0.529903	0.69157	2187
ANKRD30B	low	0.000516497	2.18791	0.701243	0.822298	2117
POLRMT	low	0.0014935	9.4896	0.0499614	0.116981	3176
ZNF729	low	0.00232977	9.89723	0.0421948	0.101514	2123
