## Supplementary material for "Functional Category-Specific Intolerance Reflects Genic Function and Clinical Relevance": Supplementary_Data_6_n_variant_needed_for_small_genes_v4.xlsx

### Sheet: n_variant_needed_for_small_gene
gene_name	KL_divergence	original_power	original_n_variant	n_variant_needed
C1orf21	0.0301685	0.738	153	267
FCER1G	0.030294	0.626	133	268
MLLT11	0.0362747	0.721	129	213
GNG12	0.034887	0.569	101	242
CYS1	0.0317651	0.548	113	299
OST4	0.0328933	0.45	84	287
SPTSSB	0.0395811	0.723	127	228
IL21	0.030289	0.809	177	265
PFDN6	0.0325552	0.766	161	256
TSTD3	0.368532	0.705	13	30
SEC61G	0.0397129	0.53	82	219
PKIA	0.0422823	0.686	98	170
PPDPFL	0.0312887	0.706	151	278
SMIM27	0.0319306	0.263	42	289
TIMM23	0.0461654	0.476	64	192
NRGN	0.0311977	0.523	133	192
GNG3	0.0368908	0.553	97	241
SLN	0.083017	0.834	55	66
COX8A	0.0373074	0.714	138	252
MRPL23	0.0305773	0.11	39	198
SNRPF	0.0476671	0.623	83	186
TMEM263	0.0321225	0.738	160	280
SERP2	0.0464146	0.671	101	203
ERG28	0.0307493	0.825	189	279
METTL3	0.0500078	0.59	75	177
PSENEN	0.0320002	0.792	160	246
CCDC194	0.0476408	0.401	63	152
EDDM13	0.0324803	0.426	76	292
DEFB123	0.0454269	0.7	107	197
YPEL1	0.034423	0.77	162	236
THAP3	0.0401843	0.709	124	222
DNAJC8	0.0391888	0.784	141	220
CRNN	0.0530159	0.763	98	171
DESI2	0.0423867	0.687	111	218
SLC25A33	0.0424031	0.128	28	160
UQCRH	0.125642	0.118	11	62
BTF3L4	0.0971566	0.625	41	86
MICOS10	0.041816	0.476	69	216
NASP	0.0507486	0.545	75	136
MPZL1	0.0469405	0.535	75	204
TADA1	0.0404249	0.386	62	237
RAB13	0.0458732	0.22	26	188
CA14	0.069357	0.235	18	136
VTCN1	0.0328859	0.307	57	286
KLF17	0.0466423	0.293	54	155
HDAC1	0.0312205	0.594	119	262
STRADB	0.139591	0.758	33	49
EIF4E2	0.193737	0.47	17	43
ACTR2	0.17134	0.56	22	47
PIGF	0.0308376	0.362	72	281
ATP5MC3	0.040788	0.365	54	205
NUP35	0.090979	0.519	38	120
BOLA3	0.0305103	0.211	59	313
COPS8	0.057988	0.519	63	108
SP9	0.239296	0.325	8	33
IMMT	0.0417573	0.355	46	229
TFG	0.0312164	0.388	82	293
CDV3	0.0794479	0.503	43	73
SSR3	0.0370953	0.782	148	225
PCNP	0.0741245	0.752	65	108
MIX23	0.0337581	0.31	49	262
EIF5A2	0.0322025	0.455	83	286
HTR3C	0.0676822	0.231	17	143
ARGFX	0.033098	0.364	65	271
NMD3	0.0851238	0.208	24	81
ZNF589	0.0447406	0.395	58	210
PPP4R2	0.0430197	0.419	55	194
PROS1	0.0594477	0.505	51	150
BRK1	0.0536462	0.552	62	160
PPP1R2	0.0342716	0.234	39	271
PLSCR2	0.120139	0.477	25	88
CISD2	0.0348938	0.781	146	235
SLC9B1	0.0332048	0.673	130	250
RBPJ	0.109962	0.842	40	58
CXXC4	0.0455941	0.155	24	185
LAMTOR3	0.0867218	0.377	22	93
MRPS36	0.118699	0.481	30	72
TMEM161B	0.0701424	0.554	46	114
AP3S1	0.0358766	0.677	113	236
TNPO1	0.0650474	0.732	59	82
SKP1	0.0898553	0.493	39	86
CSNK1A1	0.176909	0.721	29	52
RFESD	0.0324009	0.124	41	207
TBCA	0.0881592	0.396	32	77
PPP2CA	0.0612428	0.449	53	137
SREK1IP1	0.068029	0.373	31	138
TREML4	0.0306314	0.184	34	295
TUBE1	0.0471023	0.731	112	192
QRSL1	0.119961	0.424	26	74
TJAP1	0.179245	0.652	23	51
ILRUN	0.0356046	0.847	158	203
RNF5	0.193358	0.224	7	51
TMEM242	0.0465056	0.198	47	139
GTF2H5	0.0609904	0.266	22	153
ZSCAN12	0.0761722	0.799	74	112
PILRA	0.0313808	0.503	103	297
NAMPT	0.0368615	0.182	37	223
SEM1	0.0878799	0.677	50	101
IGF2BP3	0.0472542	0.388	52	178
ARPC1A	0.092297	0.371	30	74
DBF4	0.0718466	0.65	59	94
PSPH	0.030634	0.643	136	292
VOPP1	0.0477962	0.253	42	173
PSMC2	0.0301603	0.677	137	266
ZNRF2	0.0506989	0.777	107	169
PDAP1	0.100829	0.132	9	83
GIMAP5	0.0804941	0.307	28	87
VKORC1L1	0.0481092	0.642	93	181
SLC29A4	0.0410746	0.358	51	226
ZNF12	0.0389284	0.317	51	227
SP8	0.202917	0.457	12	42
STMP1	0.276057	0.377	12	31
BRAF	0.0740154	0.47	47	98
HOXA13	0.0450302	0.766	120	197
SDCBP	0.196864	0.746	25	41
TATDN1	0.0836731	0.678	53	112
UQCRB	0.0915404	0.305	23	98
FAM91A1	0.126885	0.485	28	68
EIF4EBP1	0.0372176	0.6	112	267
CCDC25	0.030845	0.385	77	265
AARD	0.0319638	0.478	92	260
TCEA1	0.103918	0.407	25	77
TCF24	0.0356243	0.362	59	253
SCRT1	0.0369566	0.418	68	229
SET	0.0532883	0.254	56	96
MRRF	0.0381593	0.359	55	232
FAM166A	0.0544916	0.44	48	159
SPIN1	0.0431257	0.12	46	144
PAEP	0.0632196	0.438	42	140
PDLIM1	0.0323649	0.409	79	284
FBXW4	0.0440857	0.127	31	145
SUV39H2	0.0489427	0.553	76	174
ACTR1A	0.248631	0.715	20	30
PTEN	0.146393	0.41	20	61
BMS1	0.0304445	0.77	177	283
ARHGAP21	0.0374624	0.506	87	230
BBIP1	0.089758	0.249	20	111
WBP1L	0.0322443	0.497	96	268
CCNJ	0.0489871	0.382	49	171
C11orf58	0.0318414	0.342	64	275
THAP12	0.0492357	0.555	75	193
BTBD10	0.0430955	0.431	60	206
HIKESHI	0.1119	0.285	14	78
PATL1	0.044217	0.777	124	202
SVIP	0.0546854	0.637	83	182
IPO7	0.0703694	0.821	81	120
APIP	0.0344011	0.534	96	259
PAFAH1B2	0.097908	0.616	38	86
SLC2A3	0.105114	0.11	8	89
HOXC12	0.0304884	0.721	167	300
CCND2	0.0781196	0.658	62	109
SPRING1	0.0572134	0.761	86	112
CLEC1B	0.120457	0.566	31	55
RACGAP1	0.0482305	0.299	47	159
UBE2N	0.228093	0.721	22	38
GLTP	0.0741861	0.687	65	131
XPOT	0.114839	0.856	40	51
SPRYD4	0.0423922	0.441	64	209
C12orf29	0.050444	0.322	54	143
KLRC1	0.0450994	0.407	52	201
LARP4	0.03193	0.411	81	293
KMT5A	0.152934	0.209	9	59
UFM1	0.0523073	0.309	43	166
EBPL	0.0302907	0.691	164	315
RNF113B	0.0832392	0.147	9	92
USP12	0.112491	0.697	43	84
SUGT1	0.0325917	0.499	96	274
TFDP1	0.116202	0.696	42	67
MZT1	0.0442719	0.433	71	231
STK24	0.043619	0.313	40	231
FOXA1	0.0452689	0.353	40	172
NEDD8	0.358931	0.25	5	26
TMED10	0.074252	0.764	70	116
COX8C	0.0421429	0.177	44	131
MYH7	0.0416333	0.619	91	209
HAUS4	0.0419859	0.76	107	137
SLIRP	0.0304493	0.62	131	287
MTHFD1	0.0885819	0.816	63	94
NDUFAF1	0.0316603	0.243	45	289
MESP1	0.0447906	0.441	61	213
MAP2K1	0.0387343	0.253	53	195
DUT	0.0987152	0.367	28	81
ANXA2	0.049668	0.691	92	124
SALL1	0.0458353	0.418	50	182
FLYWCH1	0.0414498	0.484	76	215
DDX19B	0.0410462	0.624	103	210
POLR3K	0.0351658	0.747	147	260
DCTN5	0.133577	0.886	35	41
PLK1	0.139397	0.645	32	60
CNEP1R1	0.058043	0.217	17	175
CHTF8	0.034116	0.35	61	255
TRAPPC2L	0.0561477	0.51	54	172
KRT35	0.0395962	0.615	100	235
MYH4	0.12917	0.387	18	71
STAT5B	0.0416081	0.355	67	156
KRT25	0.0340836	0.449	95	142
TLK2	0.120729	0.354	16	76
SNF8	0.0753075	0.395	30	120
RAB40B	0.0368416	0.634	121	247
TMC6	0.0413789	0.248	32	221
AP2B1	0.0697612	0.173	21	104
C17orf98	0.0347882	0.778	162	264
SNRPD1	0.228759	0.111	6	33
CABYR	0.0348943	0.551	107	270
C18orf21	0.110369	0.321	20	73
ZNF416	0.0659716	0.457	56	100
SF3A2	0.0616264	0.108	17	121
GCDH	0.0336865	0.63	118	267
CSNK1G2	0.0449638	0.718	109	196
SH3GL1	0.0362646	0.129	28	210
ZNF428	0.0425602	0.343	44	187
CD209	0.0490447	0.339	41	178
CLEC4M	0.0476333	0.254	45	139
ZNF570	0.196348	0.506	14	35
ZNF470	0.0427178	0.286	37	197
ZNF564	0.0352152	0.558	98	253
ZNF14	0.0475892	0.159	29	186
ZFP82	0.038428	0.662	107	210
ZNF792	0.033815	0.554	97	264
SBSN	0.055684	0.778	93	138
ZNF266	0.0302435	0.246	49	316
ZNF841	0.0324546	0.438	80	255
ZIK1	0.0831957	0.661	50	103
ZNF787	0.0349466	0.273	47	266
ZFP30	0.0388591	0.585	105	231
AHCY	0.200428	0.363	11	43
XRCC6	0.117066	0.807	47	71
DDT	0.0525605	0.434	51	174
SRP9	0.0323274	0.46	85	263
PNRC2	0.0308541	0.754	165	270
PRAMEF8	0.242326	0.026	4	33
HMGN2	0.0377985	0.97	131	131
FAM72A	0.124716	0.429	19	62
PRAMEF33	1.02365	0.289	2	11
NBPF6	0.050511	0.522	61	168
PPIAL4H	0.0303006	0.711	170	319
FAM72C	0.531724	0.552	6	17
AMY1C	0.159635	0.35	11	58
CFC1	0.0506365	0.099	21	138
POTEJ	0.0625915	0.089	14	116
TRIM61	0.0937845	0.424	30	74
COX7C	0.0305158	0.471	81	256
GTF2H2	0.0362439	0.189	29	237
SMN1	0.0993418	0.268	20	71
GTF2H2C	0.0478204	0.399	50	180
SMN2	0.116297	0.364	21	61
HLA-DRB5	0.0835674	0.483	33	105
HMGN4	0.0338783	0.582	116	277
TRIM74	0.201815	0.662	20	37
TRIM73	0.0482501	0.164	28	144
RSPH10B2	0.0300463	0.518	106	279
GTF2IRD2	0.171034	0.09	8	39
RASA4B	0.113651	0.095	7	75
GTF2IRD2B	0.285209	0.393	7	34
SPDYE6	0.139623	0.002	6	51
SPDYE12	0.0568974	0.317	33	162
POLR2J3	0.393102	0	2	23
UPK3BL2	0.418069	0.118	4	23
SPDYE17	0.161489	0.068	7	49
SPDYE10	0.192773	0.002	3	41
FAM86B2	0.101147	0.015	4	75
DEFA3	0.34089	0.607	12	28
DEFB106A	0.206453	0.082	6	36
DEFB106B	0.0802645	0	2	105
SPAG11B	0.037055	0.345	57	240
FAM86B1	0.0301245	0.067	22	225
SPAG11A	0.104399	0.598	38	74
TOMM5	0.031477	0.477	96	288
ZNG1C	0.433783	0.286	4	19
SPATA31A1	0.100987	0.212	17	73
ZNG1E	0.104153	0.499	33	75
SPATA31A3	0.148652	0.001	3	53
ANKRD20A1	0.114863	0.413	22	65
SPATA31A7	0.0771395	0.166	17	93
SYT15	0.16979	0.881	29	38
NUTM2D	0.0797986	0.203	22	90
FRG2B	0.165962	0.248	9	47
NUTM2B	0.0399097	0.412	61	216
SYT15B	0.253817	0.328	8	46
PGA3	0.0468434	0.279	35	183
TRIM64B	0.0679188	0.849	80	92
SCGB1C1	0.0416677	0.144	28	160
POTEG	0.155215	0.437	22	42
GOLGA6A	0.0795915	0.311	25	92
CHRFAM7A	0.0676703	0.157	22	113
GOLGA8A	0.0723346	0.202	23	95
GOLGA8N	0.0479199	0.16	17	194
GOLGA8O	0.134198	0.535	23	71
GOLGA8Q	0.0625667	0.44	39	135
GOLGA6L24	0.122159	0.371	19	58
GOLGA6L10	0.0566293	0.065	9	146
GOLGA6L22	0.152896	0.29	10	63
GOLGA8B	0.0458783	0.174	22	191
HBZ	0.032761	0.501	90	246
NPIPA1	0.0554487	0.201	30	127
EIF3C	0.169512	0.517	21	49
NPIPA5	0.0385145	0.709	119	211
EIF3CL	0.127842	0.033	5	59
PLA2G10	0.0324423	0.444	80	273
CLEC18C	0.0463974	0.413	50	200
NPIPB4	0.102288	0.091	5	84
CLEC18B	0.0449511	0.398	52	189
NPIPB6	0.0306367	0.638	139	278
NPIPB11	0.0466697	0.716	101	193
LGALS9B	0.0301795	0.646	136	288
LRRC37A2	0.58274	0.601	8	15
SCGB1C2	0.145737	0	2	60
TBC1D3B	0.296024	0	7	25
ZNF66	0.0512295	0.555	65	172
TPRX2	0.371602	0.815	13	18
NXT1	0.0337422	0.743	151	274
CBS	0.251362	0.203	8	34
TMEM191B	0.0697738	0.633	58	116
