## Supplementary material for "Functional Category-Specific Intolerance Reflects Genic Function and Clinical Relevance": Supplementary_Data_7_More_functional_variants_than_expected_info.xlsx

### Sheet: Sheet1
gene_name	delta_COC	delta_BDM	delta_PDM	delta_LOF	zscore_COC	zscore_BDM	zscore_PDM	zscore_LOF	label	pvalue_PDM	pvalue_LOF	pvalue_PDMLOF	pvalue_combined	lof.pLI	lof.pNull	lof.pRec	mis.z_score	lof.z_score	lof.oe_ci.upper	lm_rs	lof.pLI_perc	lof.pNull_perc	lof.pRec_perc	mis.z_score_perc	lof.z_score_perc	lof.oe_ci.upper_perc	RVIS_perc
DNMT3A	0.0460347	-0.329733	0.435401	1.07917	0.517795	-4.14839	5.35372	10.1655	high	4.30821e-08	0	0	0	2.8201e-146	1	7.1115e-27	1.9852	-13.108	1.998	0.175657	99.9758	0	99.3961	19.6582	99.994	99.994	52.9267
AMIGO3	0.289068	0.299174	0.576209	0.477197	2.50936	3.01599	4.98659	2.17606	high	3.07275e-07	0.0147755	5.22733e-06	8.70629e-07	0.00020663	0.40089	0.5989	-0.33266	-0.45454	1.845	0.83229	49.8973	16.3667	59.0168	82.1295	91.7019	94.3532	91.0279
SH3TC1	0.192995	0.2005	0.268968	0.484556	2.98335	3.55846	4.0368	4.46421	high	2.70922e-05	4.01829e-06	1.13719e-07	3.30419e-07	7.4294e-54	1	1.9578e-06	-2.7505	-2.0359	1.424	-0.142238	99.4504	0	92.5595	97.7896	99.0579	82.4677	32.5057
TET2	-0.0117799	0.0578685	0.078341	0.893918	-0.17006	1.00366	1.20005	11.726	high	0.11506	0	1.12022e-13	0	9.5545e-155	1	1.1669e-27	0.31858	-12.123	1.997	5.31709	99.9819	0	99.4444	65.0199	99.9879	99.9819	99.922
ZBED3	0.298382	0.328513	0.671884	1.02147	1.94769	2.52301	3.59857	4.18874	high	0.000159987	1.40256e-05	7.41358e-07	2.10316e-06	0.041705	0.28898	0.66931	-4.6063	-1.2599	1.949	0.420684	32.8301	21.476	54.2094	99.4625	97.1071	98.931	73.6536
CD36	-0.188294	0.162796	0.377798	0.878837	-1.47739	1.60415	3.61661	5.86145	high	0.000149244	2.29424e-09	2.46786e-08	6.2972e-09	8.6824e-17	0.99009	0.0099085	-1.8247	-2.6231	1.954	2.08025	90.2706	1.57024	83.742	95.3799	99.5772	99.1183	99.0944
DMRT2	0.297466	0.341506	0.482452	0.0371739	2.94658	3.95732	4.98539	0.199669	high	3.09184e-07	0.42087	0.000770173	9.27179e-07	1.9105e-11	0.50802	0.49198	-5.3523	0.21217	1.28	1.43077	80.8189	12.9001	64.7904	99.6739	81.9	75.8123	97.3911
KCNV2	0.163385	0.261344	0.138446	0.68596	1.82505	3.27233	1.64989	5.11202	high	0.0494828	1.59368e-07	3.5016e-05	4.75935e-07	1.0632e-35	0.99999	7.5612e-06	-5.8459	-4.1613	1.964	0.990909	98.3331	0.205339	91.6959	99.7765	99.9275	99.535	93.9966
C10orf95	0.560493	0.435357	0.872469	0.977631	3.64535	3.22209	4.29801	4.31805	high	8.61711e-06	7.87063e-06	7.01844e-08	2.07021e-07	NA	NA	NA	-2.5777	NA	NA	0.434351	NA	NA	NA	97.3849	NA	NA	74.6312
SMAD6	0.275202	0.284294	0.603876	1.17238	2.96262	3.61355	7.28115	9.51847	high	1.65534e-13	0	0	0	7.9e-55	1	2.22e-10	-7.5957	-8.934	1.996	1.18815	99.4685	0	96.1529	99.9336	99.9758	99.9758	95.9938
GJD3	0.476656	0.426402	0.339112	1.13837	3.34729	3.28632	2.32439	5.3239	high	0.0100523	5.07834e-08	3.10713e-06	1.49899e-07	NA	NA	NA	-2.2499	NA	NA	0.0829124	NA	NA	NA	96.6904	NA	NA	46.1257
MIB1	0.00325357	-0.302985	-0.544774	0.580551	0.0372598	-4.28341	-5.41527	5.73385	high	1	4.9089e-09	0.423435	1.75408e-08	2.7345e-91	1	4.0916e-16	2.9039	-8.8238	1.995	-0.409895	99.8853	0	98.164	9.7234	99.9698	99.9698	21.4766
CLIC6	0.26551	0.320426	0.436645	0.56193	2.83658	4.04033	4.5999	3.03162	high	2.11342e-06	0.00121621	9.33027e-07	1.94078e-06	7.6453e-14	0.82511	0.17489	-2.637	-0.46415	1.447	0.213024	86.0853	5.59246	75.2144	97.5299	91.7804	83.3917	56.0633
LZTR1	-0.0441211	-0.0429014	-0.0136166	1.04545	-0.540603	-0.604339	-0.178547	10.0411	high	0.570853	0	3.60458e-09	0	4.6096e-132	1	4.6109e-24	-0.54996	-12.033	1.997	-0.148183	99.9638	0	99.2511	85.5176	99.9819	99.9819	32.1878
